# Precise age estimation in clonal species using a somatic genetic clock

**DOI:** 10.1101/2023.11.07.566010

**Authors:** Lei Yu, Jessie Renton, Agata Burian, Marina Khachaturyan, Jonne Kotta, John J. Stachowicz, Katherine DuBois, Iliana B. Baums, Benjamin Werner, Thorsten B. H. Reusch

## Abstract

Age and longevity are key parameters for demography and life-history evolution of organisms. In clonal species, a widespread life history among animals, plants, algae and fungi, the sexually produced offspring (the genet) grows indeterminately by producing iterative modules, or ramets. The age of large genets often remains elusive, while estimates based on their spatial extent as proxy for age are unreliable. Here, we present a method for age estimation using a molecular clock based on the accumulation of fixed somatic genetic variation (SoGV) that segregates among ramets of the same genet. Using a stochastic model of a generic clonal organism, we demonstrate that the accumulation of fixed SoGV via somatic genetic drift will approach linearity after a short lag phase, and is determined by the mitotic mutation rate, without direct dependence on asexual generation time. The lag phase decreased with lower stem cell population size (*N*), number of founder cells for the formation of new modules (*N*_*0*_), and the ratio of symmetric vs. asymmetric stem cell divisions. We apply the somatic genetic clock to the clonal plant model *Zostera marina* (eelgrass) and show that linearity is approached within a few years. Taking advantage of two long-term cultivation experiments for *Z. marina* (4 and 17 years respectively) as calibration points, we find genet ages up to 1,403 years in a global data set of 20 eelgrass populations. The somatic genetic clock is applicable to any multicellular clonal species where a small number of founder cells are recruited to form new ramets, opening novel research avenues to study longevity and hence, demography and population dynamics of clonal species.
