## Supplementary Data 1 for "Precise age estimation in clonal species using a somatic genetic clock"

### Sheet: Supplementary Data 1
Clone	Sample	VRF50(Rx)_obs	Size_e	Average VRF50(Rx)_obs	Average Size_e	Average VRF50(Rx)	95% CI of average VRF50(Rx)		Estimated age (yrs old)	95% CI of estimated age (yrs old)
4yr_B	D_B_09	3	197393349	1.5	1.98159e+08	1.65998	-0.865287	4.18525	6.19366	1.18718	11.2001
	D_B_10	0	198925024
4yr_R	D_R_09	0	197436593	0	1.97619e+08	0	0	0	2.90266	2.90266	2.90266
	D_R_12	0	197802368
4yr_Y	D_Y_01	0	196438677	0	1.9648e+08	0	0	0	2.90266	2.90266	2.90266
	D_Y_12	0	196521200
17yr_G	USA_G_01	1	140905368	4.83333	1.4204e+08	7.46215	2.10803	12.8163	17.6968	7.08194	28.3116
	USA_G_02	7	143354971
	USA_G_06	4	143051479
	USA_G_07	2	140530831
	USA_G_10	5	143219598
	USA_G_16	10	141175013
17yr_R	USA_R_02	8	144898068	4.4	1.42665e+08	6.76336	1.66609	11.8606	16.3114	6.20577	26.417
	USA_R_03	6	145602623
	USA_R_05	4	141451568
	USA_R_08	3	140133465
	USA_R_09	1	141238319
ES_C01	KOI10	137	172962802	139.667	174022869	176	149.998	202.002	351.832	300.281	403.383
	KOI18	106	176339547
	KOI19	176	172766258
ES_C02	KYD02	13	175248625	11.25	1.78101e+08	13.852	6.5572	21.1467	30.3649	15.9027	44.8272
	KYD03	12	175603335
	KYD06	4	182308315
	KYD12	16	179245530
ES_C03	SOE03	2	175839533	5.33333	1.78653e+08	6.54658	1.53167	11.5615	15.8816	5.93927	25.8239
	SOE13	8	178611408
	SOE14	6	181508721
YU20_FI	FI_01	217	131174081	565.833	1.75737e+08	706.076	653.995	758.157	1402.74	1299.48	1505.99
	FI_02	562	172301993
	FI_03	589	176021588
	FI_04	717	168221176
	FI_05	814	180496117
	FI_06	813	176767014
	FI_07	633	180888706
	FI_08	636	182240425
	FI_09	540	178015349
	FI_10	238	160181439
	FI_11	611	180106683
	FI_12	791	185680967
	FI_13	769	176551080
	FI_14	708	180014707
	FI_15	634	178674093
	FI_16	719	183728172
	FI_17	525	183400808
	FI_18	626	164809225
	FI_19	385	178166026
	FI_20	362	181752022
	FI_21	369	177810224
	FI_22	601	177888925
	FI_23	363	181174559
	FI_24	358	181627722
YU23_C01	BB04	1	116580415	1	123914325	1.76972	-0.837684	4.37713	6.41123	1.2419	11.5805
	BB05	1	131248235
YU23_C02	BB09	1	124388209	0.5	121935952	0.899218	-0.959393	2.75783	4.6854	1.00061	8.3702
	BB10	0	119483695
YU23_C03	JS03	3	102205284	2	9.3287e+07	4.70149	0.451639	8.95134	12.2236	3.79805	20.6492
	JS04	1	84368633
YU23_C04	NN02	176	182228352	112.4	1.81994e+08	135.437	112.627	158.247	271.413	226.191	316.635
	NN06	89	182843463
	NN07	16	180305932
	NN09	148	183821014
	NN10	133	180769156
YU23_C05	PO02	11	156385773	9.28571	1.67046e+08	12.1901	5.34686	19.0332	27.0701	13.5031	40.6371
	PO05	18	173231539
	PO07	6	171908543
	PO08	6	170998734
	PO10	2	160917578
	PO11	9	165175388
	PO12	13	170705149
YU23_C06	PO03	3	175665801	1.5	171217329	1.92119	-0.795507	4.63789	6.71152	1.32552	12.0975
	PO04	1	167141967
	PO06	2	175858243
	PO09	0	166203305
YU23_C07	SD04	0	107219414	2	1.1436e+08	3.83516	-0.00321809	7.67354	10.5061	2.89628	18.1159
	SD11	4	121499961
YU23_C08	SD06	1	129274363	3	1.27061e+08	5.1777	0.717804	9.63759	13.1677	4.32574	22.0097
	SD09	5	124847090
YU23_C09	WN04	2	176485979	2	1.71447e+08	2.55816	-0.576713	5.69303	7.97434	1.75929	14.1894
	WN09	2	166407380
YU23_C10	WN06	0	161248836	0.5	173354448	0.632502	-0.926286	2.19129	4.15662	1.06625	7.247
	WN10	1	185460060
YU23_C11	NN05	439	175606322	339.5	1.74921e+08	425.623	385.187	466.059	846.723	766.556	926.889
	NN08	240	174235281
